# Lipidome visualisation, comparison, and analysis in a vector space

**DOI:** 10.1101/2024.08.02.606134

**Authors:** Timur Olzhabaev, Lukas Müller, Daniel Krause, Dominik Schwudke, Andrew Ernest Torda

## Abstract

A shallow neural network was used to embed lipid structures in a 2- or 3-dimensional space with the goal that structurally similar species have similar vectors. Tests on complete lipid databanks show that the method automatically produces distributions which follow conventional lipid classifications. The embedding is accompanied by the web-based software, Lipidome Projector. This displays user lipidomes as 2D or 3D scatterplots for quick exploratory analysis, quantitative comparison and interpretation at a structural level.

**Author summary:** Lipids are not just the basis of membranes. They carry signals and metabolic energy. This means that the presence, absence, and quantity of lipids reflects a cell’s biochemical state - starving, nourished, sick or healthy. Lipidomics (measuring all lipids in a biological specimen) provides lists of the chemical species and their quantities.

We have used a shallow neural network from natural language modelling to embed lipids in a continuous vector space. Firstly, this means that similar molecules have similar positions in this space. Conventional lipid categories cluster automatically. Secondly, the accompanying web-based software, Lipidome Projector imports a lipidome and displays it as a set of points. Reading several lipidomes at once allows quantitative and structural comparisons. Combined with the ability to show structure and abundance diagrams, the software allows exploratory analysis and interpretation of lipidomics datasets.
