## Supplementary material for "Lipidome visualisation, comparison, and analysis in a vector space": S1 Dataset

(+/-)-10-HDoHE
(+/-)-11-HDoHE
(+/-)-11-HEPE
(+/-)-12-HEPE
(+/-)-13-HDoHE
(+/-)-15-HEPE
(+/-)-16-HDoHE
(+/-)-17-HDoHE
(+/-)-20-HDoHE
(+/-)-4-HDoHE
(+/-)-5-HEPE
(+/-)-7-HDoHE
(+/-)-8-HDoHE
(+/-)-8-HEPE
(+/-)-9-HEPE
(10,11S,12R)-TriH-(5Z,8Z,14Z)-ETrE
(10R)-H-(11S,12S)-Ep-(5Z,8Z,14Z)-ETrE
(10R)-H-(8S,9S)-Ep-(5Z,11Z,14Z)-ETrE
(10R)-Hp-(6Z,8E,12Z)-OTrE
(11R)-H-(5Z,8Z,12E,14Z)-ETE
(11R)-Hp-(5Z,8Z,12E,14Z)-ETE
(11R,12S)-EpETrE
(11S)-H-(14S,15S)-Ep-(5Z,8Z,12E)-ETrE
(11S,12R)-Ep-15S-HETrE
(11S,12R)-EpETrE
(12R)-H-(5Z,8Z,10E,14Z)-ETE
(12R)-H-(9Z)-ODE
(12R)-Hp-(5Z,8Z,10E,14Z)-ETE
(12S)-H-(5Z,8Z,10E,14Z)-ETE
(12S)-Hp-(14R,15S)-Ep-(5Z,8Z,10E)-ETrE
(12S)-Hp-(14S,15R)-Ep-(5Z,8Z,10E)-ETrE
(12S)-Hp-(5Z,8Z,10E)-ETE
(12S)-Hp-(5Z,8Z,10E,14Z)-ETE
(12S)-Hp-(5Z,8Z,10E,14Z,17Z)-EPE
(12S)-Hp-(8Z,10E,14Z)-ETE
(13R)-H-(14S,15S)-Ep-(5Z,8Z,11Z)-ETrE
(13R)-H-(7Z,10Z,14E,16Z,19Z)-DPE
(13R,14R)-Ep-15S-HETrE
(13S)-H-(9Z,11E)-ODE
(13S)-Hp-(9Z,11E)-ODE
(14R,15S)-EpETrE
(14S)-Hp-(4Z,7Z,10Z,12E,16Z,19Z)-DHE
(14S,15R)-EpETrE
(14S,15S)-HXA3-C (14R)
(15R)-H-(5Z,8Z,11Z,13E,17Z)-EPE
(15R)-Hp-(5Z,8Z,11Z,13E)-ETE
(15S)-H-(5Z,8Z,11Z,13E)-ETE
(15S)-H-(5Z,8Z,11Z,13E,17Z)-EPE
(15S)-Hp-(5Z,8Z,11Z,13E)-ETE
(17R,18S)-Ep-(5Z,8Z,11Z,14Z)-ETE
(17S,18R)-Ep-(5Z,8Z,11Z,14Z)-ETE
(18R)-H-(5Z,8Z,11Z,14Z)-ETE
(18R)-H-(5Z,8Z,11Z,14Z,16E)-EPE
(18S)-H-(5Z,8Z,11Z,14Z,16E)-EPE
(3'-sulfo)LacCer
(5,20)-DiH-(6E,8Z,11Z,14Z,17Z)-EPE
(5S)-H-(6E,8Z,11Z,14Z)-ETE
(5S)-Hp-(14R,15S)-Ep-(6E,8Z,11Z)-ETrE
(5S)-Hp-(15S)-H-(6E,8Z,11Z,13E)-ETE
(5S)-Hp-(18R)-H-(6E,8Z,11Z,14Z,16E)-EPE
(5S)-Hp-(18S)-H-(6E,8Z,11Z,14Z,16E)-EPE
(5S)-Hp-(6E,8Z,11Z,14Z)-ETE
(5S)-Hp-18-H-(6E,8Z,11Z,14Z,16E)-EPE
(5S,11R)-DiH-(6E,8Z,12E,14Z)-ETE
(5S,15R)-DiH-(6E,8Z,11Z,13E)-ETE
(5S,15S)-DiH-(6E,8Z,11Z,13E)-ETE
(5S,6R,15S)-TriH-(7E,9E,11Z)-ETrE
(5S,6S)-Ep-(18R)-H-(7E,9E,11Z,14Z,16E)-EPE
(7R)-H-(5S,6S)-Ep-(8Z,11Z,14Z)-ETrE
(8,11R,12S)-TriH-(5Z,9E,14Z)-ETrE
(8R)-H-(11R,12R)-Ep-(5Z,9E,14Z)-ETrE
(8R)-H-(11R,12S)-Ep-(5Z,9E,14Z)-ETrE
(8R)-Hp-(5Z,9E,11Z,14Z)-ETE
(8R,9S)-EpETrE
(8S)-H-(11S,12S)-Ep-(5Z,8Z,14Z)-ETrE
(8S)-H-(11S,12S)-Ep-(5Z,9E,14Z)-ETrE
(8S)-H-(5Z,9E,11Z,14Z)-ETE
(8S)-Hp-(14S,15R)-Ep-(5Z,9E,11Z)-ETrE
(8S)-Hp-(5Z,9E,11Z,14Z)-ETE
(8S,9R)-EpETrE
(9R)-H-(10E,12Z)-ODE
(9R)-Hp-(5Z,7E,11Z,14Z)-ETE
(9S)-Hp-(10E,12Z)-ODE
(Fuc)iGb3Cer
1(3)-glyceryl-PGH2
1-glyceryl PGD2
1-glyceryl PGE2
1-glyceryl-PGF2alpha
10(11)-EpDPE
10,11-DiHDPE
10-Hp-(6Z,8E,12Z)-OTrE
10-PAHSA
11(12)-EpETrE-EA
11,12-DiH-(5Z,8Z,14Z)-ETrE
11,12-DiHETrE-EA
11,12-Ep-(5Z,8Z,14Z)-ETrE
11-PAHSA
11-beta-PGE1
11-oxo-(5Z,8Z,12E,14Z)-ETE
11R,12S-EpETrE
11S,12R-EpETrE
11beta-PGE2
11beta-PGF2
11beta-PGF2alpha-EA
12,13-epoxyoleate
12,13S-EpODE
12,20-DiH-(5Z,8Z,10E,14Z)-ETE
12-H-(9E)-ODE
12-H-(9Z)-ODE
12-Hp-(5Z,8Z,10E,14Z,17Z)-EPE
12-Hp-(8Z,10E,14Z)-ETrE
12-oxo-(5Z,8Z,10E,14Z)-ETE
12-oxo-LTB4
12H-(5Z,8Z,10E,14Z)-ETE
12S,13R-EpOME
13(14)-EpDPE
13,14-DiH-15-oxo-LXA4
13,14-DiHDPE
13-HODE-EA
13-Hp-(9Z,11E)-ODE
14(15)-EpETrE-EA
14,15-DiH-(5Z,8Z,11Z)-ETrE
14,15-DiHETrE-EA
14,15-Ep-(5Z,8Z,11Z)-ETrE
14,15-Ep-11-HETrE
14,15-HxA3 (11S)
14,15-LTA4
14,15-LTC4
14,15-LTD4
14-hydroxy-(4Z,7Z,10Z,12E,16Z,19Z)-DHA
14-oxo-(4Z,7Z,10Z,12E,16Z,19Z)-DHA
14Hp-(4Z,7Z,10Z,12E,16Z,19Z)-DHE
14R,15S-EpETrE
14R-HDHA
14S,15R-EpETrE
14S-HDHA
15-HETE-EA
15-Hp-(5Z,8Z,11Z,13E)-ETE
15-keto-PGD2
15-keto-PGE2
15-keto-PGF2alpha
15-oxo-(5Z,8Z,11Z,13E)-ETE
15-oxo-LXA4
15-oxo-PGA1
15-oxo-PGE1
15-oxo-PGE2
15R-PGD2
15R-PGE1
15R-PGE2
15R-PGF2alpha
16(17)-EpDPE
16,17-DiHDPE
16H-(5Z,8Z,11Z,14Z)-ETE
17,18-Ep-(5Z,8Z,11Z,14Z)-ETE
17H-(5Z,8Z,11Z,14Z)-ETE
17R-HDHA
17R-HpDHA
17S-HDHA
17S-HpDHA
18-H-(9Z)-ODE
18-keto-RvE1
18H-(5Z,8Z,11Z,14Z)-ETE
18H-(5Z,8Z,11Z,14Z,16E)-EPE
18S-RvE1
19(20)-EpDPE
19,20-DiHDPE
19-hydroxy-(5Z,8Z,11Z,14Z)-ETE
19-hydroxy-(5Z,8Z,11Z,14Z,17Z)-EPE
19R-hydroxy-PGE1
19R-hydroxy-PGE2
19R-hydroxy-PGF2alpha
2-glyceryl-11,12-Ep-(5Z,8Z,14Z)-ETrE
2-glyceryl-PGD2
2-glyceryl-PGE2
2-glyceryl-PGF2alpha
2-glyceryl-PGG2
2-glyceryl-PGH2
20-H-(5Z,8Z,11Z,14Z,17Z)-EPE
20-HETE-EA
20-carboxy-LTB4
20-hydroxy-LTB4
20-hydroxy-LXA4
20-hydroxy-LXB4
20-hydroxy-PGD2
20-hydroxy-PGE1
20-hydroxy-PGE2
20-hydroxy-PGF2alpha
20-oxo-(5Z,8Z,11Z,14Z)-ETE
20-oxo-LTB4
20H-(5Z,8Z,11Z)-ETrE
20H-(5Z,8Z,11Z,14Z)-ETE
21-HDHA
4,5-LTA4
5(6)-EpETrE-EA
5,20-DiH-(6E,8Z,11Z,14Z)-ETE
5,6-DiHETrE-EA
5,6-Ep-15S-HETE
5-Hp-(6E,8Z,11Z,14Z)-ETE
5-Oxo-ETE
5-PAHSA
5-oxo-(6E,8Z,11Z,14Z)-ETE
5H-(6E,8Z,11Z,14Z)-ETE
5H-(6E,8Z,11Z,14Z,17Z)-EPE
5R,6S-EpETrE
5S,11R-DiHETE
5S,12S-DiHETE
5S,15S-DiHETE
5S,6-Ep-18S-HEPE
5S,6R-DiHETE
5S,6R-EpETrE
5S,6S-DiHETE
5S,8R-DiHODE
5S-Hp-18R-HEPE
5S-Hp-18S-HEPE
6-Ac-Glc-GP
7(8)-EpDPE
7,8-DiHDPE
7-PAHSA
7S,8S-DiHODE
7S,8S-DiHOTrE
8(9)-EpETrE-EA
8,20-DiH-(5Z,9E,11Z,14Z)-ETE
8,9-DiH-(5Z,11Z,14Z)-ETrE
8,9-DiHETrE-EA
8,9-Ep-(5Z,11Z,14Z)-ETrE
8-PAHSA
8-oxo-(5Z,9E,11Z,14Z)-ETE
8H-(5Z,9E,11Z,14Z)-ETE
8R,11S-DiHODE
8R,9S-EpETrE
8S,15S-DiHETE
8S,9R-EpETrE
9,10-epoxystearate
9-PAHSA
9H-12(13)-EpODE
9R,10S-EpOME
AC2SGL
ACer(FA)
Ac-O-9-GD1a
Ac-O-9-GT1b
Ac-O-9-GT3
Arachidonic Acid
BMP
Branched-Forssman
CAR
CDPDAG
CL
CPA
Cer
Cer(FA)
CerP
CoA
DAT
DG
DGCC
DGDG
DGMG
DLCL
DSGG
EPC
FA
FAHFA
FAL
FMC-5
FOH
Forssman
Fuc(Gal)-GM1
Fuc(Gal)Gal-iGb4Cer
Fuc-Branched-Forssman
Fuc-GA1
Fuc-GD1b
Fuc-GM1
Fuc-GM1(NeuGc)
Fuc-iGb3Cer
FucGalGb3Cer
GB3
GB4
GD1a alpha
GD1a(NeuAc/NeuGc)
GD1a(NeuGc/NeuAc)
GD1a(NeuGc/NeuGc)
GD1b
GD1c
GD1c(NeuGc/NeuGc)
GM1 alpha
GM1(NeuGc)
GM1b
GM1b(NeuGc)
GM2(NeuGc)
GP-NAE
GP1c
GP1c alpha
GQ1b
GQ1b alpha
GQ1c
GT1a
GT1a alpha
GT1b
GT1b alpha
GT1b alpha(NeuGc)
GT1c
Gal(Fuc)-GA1
Gal(Fuc)-GD1b
Gal-GD1b
Gal-iGb4Cer
Gal2GalNAcGlcCer
Gal2GalNAcGlcNeuAcCer
Gal2GlcCer
GalCer
GalGal-GD1b
GalGalGalGb3Cer
GalGalGb3Cer
GalGalNAc-GM1b(NeuGc)
GalGalNAcGlcCer
GalGalNAcGlcNeuAc2Cer
GalGalNAcGlcNeuAc3Cer
GalGalNAcGlcNeuAcCer
GalGb3Cer
GalGb4Cer
GalGlcNAc-GalGb4Cer
GalGlcNeuAc2Cer
GalGlcNeuAc3Cer
GalGlcNeuAcCer
GalNAc-GD1a
GalNAc-GD1a(NeuAc/NeuGc)
GalNAc-GD1a(NeuGc/NeuAc)
GalNAc-GM1
GalNAc-GM1b
GalNAc-GM1b(NeuGc)
GalNAcGal(Fuc)-GA1
GalNAcGalGb3Cer
GalNeuAcCer
Glc-GP
GlcACer
GlcCer
GlcNAc-GalGb4Cer
GlcNAcGb3Cer
Globo-A
Globo-B
Globo-H
Globo-Lex-9
HC
Hex2Cer
Hex3HexNAcNeuAc2Cer
HexCer
HexHexNAcCer
i-Forssman
iGb3Cer
iGb4Cer
IPC
LCL
LPA
LPC
LPE
LPE-N(FA)
LPG
LPI
LPIM1
LPIM2
LPIM3
LPIM4
LPIM5
LPIM6
LPS
LSM
LTA4
LTC4
LTD4
LTDE4
LXA4
LXB4
LacCer
Lex-GM1
M(IP)2C
MG
MGDG
MGMG
MIPC
MSGG
NAE
NAPE
NAT
NOR1
NOR2
NORint
NeuAc(alpha2-6)-MSGG
NeuAc(alpha2-8)-MSGG
NeuAcGal-iGb4Cer
NeuGc-GalGb4Cer
NeuGc-LacNAc-GM1(NeuGc)
NeuGcNeuGc-GalGb4Cer
PA
PAT16
PAT18
PC
PE
PE-GlcDG
PE-N(FA)
PE-NMe
PE-NMe2
PG
PGA1
PGD1
PGD2-EA
PGE1
PGE1-EA
PGE2-EA
PGF2
PGF2beta
PGG2
PGH1
PGH2
PGH2-EA
PGI2
PGI2-EA
PGP
PI
PIM1
PIM2
PIM3
PIM4
PIM5
PIM6
PIP
PIP(3')
PIP(4')
PIP(5')
PIP2
PIP2(3',4')
PIP2(3',5')
PIP2(4',5')
PIP3
PIP3(3',4',5')
PPA
PS
PS-NAc
PT
Para-Forssman
PnC
PnE
RvE1
SB1a
SE 27:1
SHexCer
SLBPA
SM
SM1a
SM1b
SO3-GM1(NeuGc)
SO3-Gal-iGb4Cer
SO3-GalGb4Cer
SO3-Gb4Cer
SO3-iGb4Cer
SPB
SPBP
SQDG
SQMG
ST 27:1;O
ST 27:1;O;Hex
ST 27:1;O;S
ST 27:2;O
ST 28:1;O
ST 28:1;O;Hex
ST 28:2;O
ST 28:2;O;S
ST 28:3;O
ST 29:1;O
ST 29:2;O
ST 30:2;O
TG
TXA2
WE
