## Supplementary material for "Lipidome visualisation, comparison, and analysis in a vector space": S2 Dataset: drosophila_lcb.csv

14:1(4E)	3OH
16:1(4E)	3OH
14:2(4E,6E)	3OH
16:2(4E,6E)	3OH
14:1(4E)	1OH,3OH
16:1(4E)	1OH,3OH
14:2(4E,6E)	1OH,3OH
16:2(4E,6E)	1OH,3OH
14:1(4E)	3OH,4OH
16:1(4E)	3OH,4OH
14:2(4E,6E)	3OH,4OH
16:2(4E,6E)	3OH,4OH
14:1(4E)	1OH,3OH,4OH
16:1(4E)	1OH,3OH,4OH
14:2(4E,6E)	1OH,3OH,4OH
16:2(4E,6E)	1OH,3OH,4OH
