## Supplementary material for "Lipidome visualisation, comparison, and analysis in a vector space": S2 Dataset: lamp3_fa.csv

10:0
12:0
12:1(9Z)
14:0
14:1(9Z)
15:0
16:0
16:1(9Z)
16:1(10Z)
16:2(9Z	12Z)
17:0
17:1(9Z)
18:0
18:1(9Z)
18:1(9E)
18:1(11E)
18:2(9Z	12Z)
18:2(9Z	11E)
18:3(6Z	9Z	12Z)
18:3(9Z	12Z	15Z)
18:4(6Z	9Z	12Z	15Z)
20:0
20:1(9Z)
20:1(11Z)
20:2(11Z	14Z)
20:3(5Z	8Z	11Z)
20:3(8Z	11Z	14Z)
20:4(5Z	8Z	11Z	14Z)
20:4(8Z	11Z	14Z	17Z)
20:5(5Z	8Z	11Z	14Z	17Z)
22:0
22:1(13Z)
22:2(13Z	16Z)
22:4(6Z	9Z	12Z	15Z)
22:4(7Z	10Z	13Z	16Z)
22:5(4Z	7Z	10Z	13Z	16Z)
22:5(7Z	10Z	13Z	16Z	19Z)
22:6(4Z	7Z	10Z	13Z	16Z	19Z)
24:0
24:1(15Z)
24:4(9Z	12Z	15Z	18Z)
24:5(6Z	9Z	12Z	15Z	18Z)
24:6(6Z	9Z	12Z	15Z	18Z	21Z)
26:0
28:0
30:0
