## Supplementary material for "Lipidome visualisation, comparison, and analysis in a vector space": S2 Dataset: drosophila_features.csv

LIPIDOME	Tissue	Diet
BRAIN_PF	BRAIN	PF
BRAIN_YF	BRAIN	YF
FAT_BODY_PF	FAT BODY	PF
FAT_BODY_YF	FAT BODY	YF
GUT_PF	GUT	PF
GUT_YF	GUT	YF
LIPOPROTEIN_PF	LIPOPROTEIN	PF
LIPOPROTEIN_YF	LIPOPROTEIN	YF
SALIVARY_GLAND_PF	SALIVARY GLAND	PF
SALIVARY_GLAND_YF	SALIVARY GLAND	YF
WING_DISC_PF	WING DISC	PF
WING_DISC_YF	WING DISC	YF
