## Supplementary material for "Lipidome visualisation, comparison, and analysis in a vector space": S2 Dataset: lamp3_features.csv

LIPIDOME	Genetics	Challenge
35722_WT	WILDTYPE	NONE
35723_WT	WILDTYPE	NONE
35724_WT	WILDTYPE	NONE
35725_WT	WILDTYPE	NONE
35726_WT	WILDTYPE	NONE
35727_WT	WILDTYPE	NONE
35728_WT	WILDTYPE	NONE
35729_WT	WILDTYPE	NONE
35730_KO	LAMP3-KO	NONE
35731_KO	LAMP3-KO	NONE
35733_KO	LAMP3-KO	NONE
35734_KO	LAMP3-KO	NONE
35735_KO	LAMP3-KO	NONE
35736_KO	LAMP3-KO	NONE
35737_KO	LAMP3-KO	NONE
35738_OVAWT	WILDTYPE	ASTHMA
35739_OVAWT	WILDTYPE	ASTHMA
35740_OVAWT	WILDTYPE	ASTHMA
35741_OVAWT	WILDTYPE	ASTHMA
35742_OVAWT	WILDTYPE	ASTHMA
35743_OVAWT	WILDTYPE	ASTHMA
35744_OVAWT	WILDTYPE	ASTHMA
35745_OVAWT	WILDTYPE	ASTHMA
35746_OVAKO	LAMP3-KO	ASTHMA
35747_OVAKO	LAMP3-KO	ASTHMA
35748_OVAKO	LAMP3-KO	ASTHMA
35749_OVAKO	LAMP3-KO	ASTHMA
35751_OVAKO	LAMP3-KO	ASTHMA
35752_OVAKO	LAMP3-KO	ASTHMA
35753_OVAKO	LAMP3-KO	ASTHMA
35754_OVAKO	LAMP3-KO	ASTHMA
